# A general prediction model for substrates of transport proteins

**DOI:** 10.1101/2023.10.31.564943

**Authors:** Alexander Kroll, Nico Niebuhr, Gregory Butler, Martin J. Lercher

## Abstract

Transport proteins play a crucial role in cellular metabolism and are central to many aspects of molecular biology and medicine. Determining the function of transport proteins experimentally is challenging, as they become unstable when isolated from cell membranes. Machine learning-based predictions could provide an efficient alternative. However, existing methods are limited to predicting a small number of specific substrates or broad transporter classes. These limitations stem partly from using small datasets for model training and a choice of input features that lack sufficient information about the prediction problem. Here, we present SPOT, the first general machine learning model that can successfully predict specific substrates for arbitrary transport proteins, achieving an accuracy above 92% on independent and diverse test data covering widely different transporters and a broad range of metabolites. SPOT uses Transformer Networks to represent transporters and substrates numerically. To overcome the problem of missing negative data for training, it augments a large dataset of known transporter-substrate pairs with carefully sampled random molecules as non-substrates. SPOT not only predicts specific transporter-substrate pairs, but also outperforms previously published models designed to predict broad substrate classes for individual transport proteins. We provide a web server and Python function that allows users to explore the substrate scope of arbitrary transporters.
