## Supplementary Dataset 1 for "A general prediction model for substrates of transport proteins"

### Sheet: Sheet1
InChI	Name	count
InChI=1S/Na	Natrium	1151
InChI=1S/K	Kalium	481
InChI=1S/Ca	Calcium	417
InChI=1S/H3O4P/c1-5(2,3)4/h(H3,1,2,3,4)	Phosphoric acid	387
InChI=1S/ClH/h1H/p-1	Chloride	251
InChI=1S/C5H11NO2S/c1-9-3-2-4(6)5(7)8/h4H,2-3,6H2,1H3,(H,7,8)/t4-/m0/s1	L-methionine	227
InChI=1S/C5H11NO2S/c1-9-3-2-4(6)5(7)8/h4H,2-3,6H2,1H3,(H,7,8)/t4-/m1/s1	D-Methionine	224
InChI=1S/Zn	Zinc	189
InChI=1S/H2O/h1H2	water	179
InChI=1S/C3H7NO3/c4-2(1-5)3(6)7/h2,5H,1,4H2,(H,6,7)/t2-/m0/s1	L-serine	151
InChI=1S/C6H12O6/c7-1-2-3(8)4(9)5(10)6(11)12-2/h2-11H,1H2/t2-,3-,4+,5-,6?/m1/s1	D-Glc	145
InChI=1S/C27H46O/c1-18(2)7-6-8-19(3)23-11-12-24-22-10-9-20-17-21(28)13-15-26(20,4)25(22)14-16-27(23,24)5/h9,18-19,21-25,28H,6-8,10-17H2,1-5H3/t19-,21+,22+,23-,24+,25+,26+,27-/m1/s1	cholesterol	133
InChI=1S/C10H16N5O13P3/c11-8-5-9(13-2-12-8)15(3-14-5)10-7(17)6(16)4(26-10)1-25-30(21,22)28-31(23,24)27-29(18,19)20/h2-4,6-7,10,16-17H,1H2,(H,21,22)(H,23,24)(H2,11,12,13)(H2,18,19,20)/p-4/t4-,6-,7-,10-/m1/s1	Adenosinetriphosphate	130
InChI=1S/C5H10O5/c6-1-2-3(7)4(8)5(9)10-2/h2-9H,1H2/t2-,3-,4-,5?/m1/s1	D-ribofuranose	125
InChI=1S/C34H34N4O4.Fe/c1-7-21-17(3)25-13-26-19(5)23(9-11-33(39)40)31(37-26)16-32-24(10-12-34(41)42)20(6)28(38-32)15-30-22(8-2)18(4)27(36-30)14-29(21)35-25;/h7-8,13-16H,1-2,9-12H2,3-6H3,(H4,35,36,37,38,39,40,41,42);/q;+2/p-4/b25-13-,26-13-,27-14-,28-15-,29-14-,30-15-,31-16-,32-16-;	104414-01-9	121
InChI=1S/H3O3P/c1-4(2)3/h4H,(H2,1,2,3)/p-2	trioxidophosphate(1-)	120
InChI=1S/H2O4S/c1-5(2,3)4/h(H2,1,2,3,4)	SULFURIC ACID	109
InChI=1S/C2H7NO3S/c3-1-2-7(4,5)6/h1-3H2,(H,4,5,6)	taurine	73
InChI=1S/Mo.4O/q;;;2*-1	Molybdate	68
InChI=1S/C3H9O6P/c4-1-3(5)2-9-10(6,7)8/h3-5H,1-2H2,(H2,6,7,8)/p-2/t3-/m1/s1	sn-glycerol 3-phosphate(2-)	67
InChI=1S/Cu/q+2	cupric ion	66
InChI=1S/Mn	Mangan	64
InChI=1S/H2O3S2/c1-5(2,3)4/h(H2,1,2,3,4)/p-1	trioxidosulfidosulfate(.1-)	64
InChI=1S/Fe/q+3	Ferric ion	64
InChI=1S/C3H8O3/c4-1-3(6)2-5/h3-6H,1-2H2	glycerol	62
InChI=1S/4ClH.Fe/h4*1H;/q;;;;+3/p-4	tetrachloroferrate(1-)	57
InChI=1S/C6H12O6/c7-1-2-3(8)4(9)5(10)6(11)12-2/h2-11H,1H2/t2-,3+,4+,5-,6?/m1/s1	D-Gal	53
InChI=1S/C10H15N5O10P2/c11-8-5-9(13-2-12-8)15(3-14-5)10-7(17)6(16)4(24-10)1-23-27(21,22)25-26(18,19)20/h2-4,6-7,10,16-17H,1H2,(H,21,22)(H2,11,12,13)(H2,18,19,20)/p-3/t4-,6-,7-,10-/m1/s1	adenosine-diphosphate	52
InChI=1S/Mg	Magnesium	52
InChI=1S/C5H9NO4/c6-3(5(9)10)1-2-4(7)8/h3H,1-2,6H2,(H,7,8)(H,9,10)/t3-/m0/s1	L-glutamic acid	51
InChI=1S/CH4N2O/c2-1(3)4/h(H4,2,3,4)	urea	50
InChI=1S/Cd/q+2	Cadmium ion	49
InChI=1S/C12H17N4OS/c1-8-11(3-4-17)18-7-16(8)6-10-5-14-9(2)15-12(10)13/h5,7,17H,3-4,6H2,1-2H3,(H2,13,14,15)/q+1	thiamine	49
InChI=1S/C6H8O6/c7-1-2(8)5-3(9)4(10)6(11)12-5/h2,5,7-10H,1H2/p-1/t2-,5+/m0/s1	ascorbate	47
InChI=1S/Cu/q+1	cuprous ion	46
InChI=1S/C5H10O5/c6-2-1-10-5(9)4(8)3(2)7/h2-9H,1H2/t2-,3-,4+,5?/m0/s1	Arabinose	42
InChI=1S/C5H9NO2/c7-5(8)4-2-1-3-6-4/h4,6H,1-3H2,(H,7,8)/t4-/m0/s1	L-proline	40
InChI=1S/C6H12O6/c7-1-3-4(9)5(10)6(11,2-8)12-3/h3-5,7-11H,1-2H2/t3-,4-,5+,6?/m1/s1	D-fructofuranose	40
InChI=1S/Ni/q+2	Nickel(2+)	37
InChI=1S/C12H22O11/c13-1-3-5(15)6(16)9(19)12(22-3)23-10-4(2-14)21-11(20)8(18)7(10)17/h3-20H,1-2H2/t3-,4-,5-,6+,7-,8-,9-,10-,11?,12-/m1/s1	maltose	36
InChI=1S/C4H12N2/c5-3-1-2-4-6/h1-6H2	1,4-diaminobutane	34
InChI=1S/CH2O3/c2-1(3)4/h(H2,2,3,4)/p-1	hydrogen carbonate	34
InChI=1S/HNO3/c2-1(3)4/h(H,2,3,4)	NITRIC ACID	33
InChI=1S/C10H16N5O13P3/c11-8-5-9(13-2-12-8)15(3-14-5)10-7(17)6(16)4(26-10)1-25-30(21,22)28-31(23,24)27-29(18,19)20/h2-4,6-7,10,16-17H,1H2,(H,21,22)(H,23,24)(H2,11,12,13)(H2,18,19,20)/t4-,6-,7-,10-/m1/s1	Adenosine triphosphate	31
InChI=1S/C2H5NO2/c3-1-2(4)5/h1,3H2,(H,4,5)	glycine	30
InChI=1S/C4H7NO4/c5-2(4(8)9)1-3(6)7/h2H,1,5H2,(H,6,7)(H,8,9)/t2-/m0/s1	L-aspartic acid	30
InChI=1S/C5H10O5/c6-2-1-10-5(9)4(8)3(2)7/h2-9H,1H2/t2-,3+,4-,5?/m1/s1	D-Xyl	30
InChI=1S/C6H14O6/c7-1-3(9)5(11)6(12)4(10)2-8/h3-12H,1-2H2/t3-,4-,5-,6-/m1/s1	D-mannitol	30
InChI=1S/C3H7NO2/c1-2(4)3(5)6/h2H,4H2,1H3,(H,5,6)/t2-/m0/s1	L-alanine	29
InChI=1S/C5H11NO2/c1-6(2,3)4-5(7)8/h4H2,1-3H3	betaine	29
InChI=1S/C17H20N4O6/c1-7-3-9-10(4-8(7)2)21(5-11(23)14(25)12(24)6-22)15-13(18-9)16(26)20-17(27)19-15/h3-4,11-12,14,22-25H,5-6H2,1-2H3,(H,20,26,27)/p-1/t11-,12+,14-/m0/s1	riboflavin(1-)	28
InChI=1S/C7H15NO3/c1-8(2,3)5-6(9)4-7(10)11/h6,9H,4-5H2,1-3H3/t6-/m1/s1	L-carnitine	28
InChI=1S/C30H47N3O9S/c1-2-3-4-5-6-7-8-9-10-11-12-13-16-25(24(34)15-14-17-27(36)37)43-21-23(29(40)32-20-28(38)39)33-26(35)19-18-22(31)30(41)42/h6-7,9-13,16,22-25,34H,2-5,8,14-15,17-21,31H2,1H3,(H,32,40)(H,33,35)(H,36,37)(H,38,39)(H,41,42)/p-2/b7-6-,10-9-,12-11+,16-13+/t22-,23-,24-,25+/m0/s1		28
InChI=1S/Co	cobalt	28
InChI=1S/C24H32O8/c1-24-9-8-14-13-5-3-12(25)10-11(13)2-4-15(14)16(24)6-7-17(24)31-23-20(28)18(26)19(27)21(32-23)22(29)30/h3,5,10,14-21,23,25-28H,2,4,6-9H2,1H3,(H,29,30)/p-1/t14-,15-,16+,17+,18+,19+,20-,21+,23-,24+/m1/s1		27
InChI=1S/C6H12O6/c7-1-2(8)4(10)6(12)5(11)3(1)9/h1-12H/t1-,2-,3-,4+,5-,6-	inositol	27
InChI=1S/C62H90N13O14P.Co/c1-29-20-39-40(21-30(29)2)75(28-70-39)57-52(84)53(41(27-76)87-57)89-90(85,86)88-31(3)26-69-49(83)18-19-59(8)37(22-46(66)80)56-62(11)61(10,25-48(68)82)36(14-17-45(65)79)51(74-62)33(5)55-60(9,24-47(67)81)34(12-15-43(63)77)38(71-55)23-42-58(6,7)35(13-16-44(64)78)50(72-42)32(4)54(59)73-56;/h20-21,23,28,31,34-37,41,52-53,56-57,76,84H,12-19,22,24-27H2,1-11H3,(H15,63,64,65,66,6…		27
InChI=1S/HI/h1H/p-1	Iodide	27
InChI=1S/C6H14N4O2/c7-4(5(11)12)2-1-3-10-6(8)9/h4H,1-3,7H2,(H,11,12)(H4,8,9,10)	DL-Arginine	26
InChI=1S/C5H4N4O3/c10-3-1-2(7-4(11)6-1)8-5(12)9-3/h(H4,6,7,8,9,10,11,12)	uric acid	26
InChI=1S/C6H9N3O2/c7-5(6(10)11)1-4-2-8-3-9-4/h2-3,5H,1,7H2,(H,8,9)(H,10,11)/t5-/m0/s1	L-histidine	25
InChI=1S/C6H8O7/c7-3(8)1-6(13,5(11)12)2-4(9)10/h13H,1-2H2,(H,7,8)(H,9,10)(H,11,12)/p-3	Citrate	25
InChI=1S/C6H12N2O4S2/c7-3(5(9)10)1-13-14-2-4(8)6(11)12/h3-4H,1-2,7-8H2,(H,9,10)(H,11,12)/t3-,4-/m0/s1	L-cystine	25
InChI=1S/C12H22O11/c13-1-4-6(16)8(18)9(19)11(21-4)23-12(3-15)10(20)7(17)5(2-14)22-12/h4-11,13-20H,1-3H2/t4-,5-,6-,7-,8+,9-,10+,11-,12+/m1/s1	sucrose	24
InChI=1S/C4H9NO2/c5-3-1-2-4(6)7/h1-3,5H2,(H,6,7)	4-aminobutyric acid	24
InChI=1S/C5H14NO/c1-6(2,3)4-5-7/h7H,4-5H2,1-3H3/q+1	choline	24
InChI=1S/C15H24N2O17P2/c18-3-5-8(20)10(22)12(24)14(32-5)33-36(28,29)34-35(26,27)30-4-6-9(21)11(23)13(31-6)17-2-1-7(19)16-15(17)25/h1-2,5-6,8-14,18,20-24H,3-4H2,(H,26,27)(H,28,29)(H,16,19,25)/t5-,6-,8+,9-,10+,11-,12-,13-,14?/m1/s1	UDP-D-galactose	24
InChI=1S/C5H9NO2/c7-5(8)4-2-1-3-6-4/h4,6H,1-3H2,(H,7,8)	DL-Proline	23
InChI=1S/C11H19NO9/c1-4(14)12-7-5(15)2-11(20,10(18)19)21-9(7)8(17)6(16)3-13/h5-9,13,15-17,20H,2-3H2,1H3,(H,12,14)(H,18,19)/p-1/t5-,6+,7+,8+,9+,11?/m0/s1		23
InChI=1S/C17H20N4O6/c1-7-3-9-10(4-8(7)2)21(5-11(23)14(25)12(24)6-22)15-13(18-9)16(26)20-17(27)19-15/h3-4,11-12,14,22-25H,5-6H2,1-2H3,(H,20,26,27)/t11-,12+,14-/m0/s1	riboflavin	22
InChI=1S/C4H6O4/c5-3(6)1-2-4(7)8/h1-2H2,(H,5,6)(H,7,8)	succinic acid	22
InChI=1S/C6H7O6/c7-1-2(8)5-3(9)4(10)6(11)12-5/h2,5,7-8,10H,1H2/p-1/t2-,5+/m0/s1	monodehydroascorbate anion	21
InChI=1S/C6H12O6/c7-1-2-3(8)4(9)5(10)6(11)12-2/h2-11H,1H2/t2-,3-,4+,5+,6?/m1/s1	D-Man	21
InChI=1S/C18H34O2/c1-2-3-4-5-6-7-8-9-10-11-12-13-14-15-16-17-18(19)20/h9-10H,2-8,11-17H2,1H3,(H,19,20)/p-1/b10-9-	oleate	20
InChI=1S/C10H17N3O6S/c11-5(10(18)19)1-2-7(14)13-6(4-20)9(17)12-3-8(15)16/h5-6,20H,1-4,11H2,(H,12,17)(H,13,14)(H,15,16)(H,18,19)/t5-,6-/m0/s1	glutathione	20
InChI=1S/C18H32O2/c1-2-3-4-5-6-7-8-9-10-11-12-13-14-15-16-17-18(19)20/h6-7,9-10H,2-5,8,11-17H2,1H3,(H,19,20)/p-1/b7-6-,10-9-	Linoleate	20
InChI=1S/C7H15NO3/c1-8(2,3)5-6(9)4-7(10)11/h6,9H,4-5H2,1-3H3	DL-Carnitine	20
InChI=1S/C16H32O2/c1-2-3-4-5-6-7-8-9-10-11-12-13-14-15-16(17)18/h2-15H2,1H3,(H,17,18)/p-1	hexadecanoate	20
InChI=1S/C6H14N2O2/c7-4-2-1-3-5(8)6(9)10/h5H,1-4,7-8H2,(H,9,10)/t5-/m0/s1	L-lysine	20
InChI=1S/C7H19N3/c8-4-1-2-6-10-7-3-5-9/h10H,1-9H2	spermidine	20
InChI=1S/C7H15NO2/c1-8(2,3)6-4-5-7(9)10/h4-6H2,1-3H3	Actinine	20
InChI=1S/C18H38NO5P/c1-2-3-4-5-6-7-8-9-10-11-12-13-14-15-18(20)17(19)16-24-25(21,22)23/h14-15,17-18,20H,2-13,16,19H2,1H3,(H2,21,22,23)/p-1/b15-14+/t17-,18+/m0/s1	sphingosine 1-phosphate(1-)	20
InChI=1S/C10H17N3O6S/c11-5(10(18)19)1-2-7(14)13-6(4-20)9(17)12-3-8(15)16/h5-6,20H,1-4,11H2,(H,12,17)(H,13,14)(H,15,16)(H,18,19)/p-1/t5-,6-/m0/s1	gammaGlu-3-Thiolato-L-Ala-Gly-OH	19
InChI=1S/NO/c1-2	nitric oxide	19
InChI=1S/C3H4O3/c1-2(4)3(5)6/h1H3,(H,5,6)/p-1	pyruvate	18
InChI=1S/C10H15N5O10P2/c11-8-5-9(13-2-12-8)15(3-14-5)10-7(17)6(16)4(24-10)1-23-27(21,22)25-26(18,19)20/h2-4,6-7,10,16-17H,1H2,(H,21,22)(H2,11,12,13)(H2,18,19,20)/t4-,6-,7-,10-/m1/s1	Adenosine 5'-diphosphate	18
InChI=1S/C11H12N2O2/c12-9(11(14)15)5-7-6-13-10-4-2-1-3-8(7)10/h1-4,6,9,13H,5,12H2,(H,14,15)/t9-/m0/s1	L-tryptophan	18
InChI=1S/C5H10N2O3/c6-3(5(9)10)1-2-4(7)8/h3H,1-2,6H2,(H2,7,8)(H,9,10)/t3-/m0/s1	L-glutamine	18
InChI=1S/C4H6O5/c5-2(4(8)9)1-3(6)7/h2,5H,1H2,(H,6,7)(H,8,9)/p-2/t2-/m0/s1	L-malate	18
InChI=1S/C12H22O11/c13-1-3-5(15)6(16)9(19)12(22-3)23-10-4(2-14)21-11(20)8(18)7(10)17/h3-20H,1-2H2/t3-,4-,5+,6+,7-,8-,9-,10-,11?,12+/m1/s1	lactose	17
InChI=1S/C9H11NO3/c10-8(9(12)13)5-6-1-3-7(11)4-2-6/h1-4,8,11H,5,10H2,(H,12,13)/t8-/m0/s1	L-tyrosine	17
InChI=1S/C16H14F3N5O/c1-10(15-14(19)5-20-7-22-15)16(25,6-24-9-21-8-23-24)12-3-2-11(17)4-13(12)18/h2-5,7-10,25H,6H2,1H3/t10-,16+/m0/s1	Voriconazole	17
InChI=1S/AsH3O3/c2-1(3)4/h2-4H	Arsenous acid	16
InChI=1S/C19H19N7O6/c20-19-25-15-14(17(30)26-19)23-11(8-22-15)7-21-10-3-1-9(2-4-10)16(29)24-12(18(31)32)5-6-13(27)28/h1-4,8,12,21H,5-7H2,(H,24,29)(H,27,28)(H,31,32)(H3,20,22,25,26,30)/t12-/m0/s1	folic acid	16
InChI=1S/C6H13O9P/c7-3-2(1-14-16(11,12)13)15-6(10)5(9)4(3)8/h2-10H,1H2,(H2,11,12,13)/t2-,3-,4+,5-,6?/m1/s1	Glucose 6-phosphate	16
InChI=1S/C6H14N4O2/c7-4(5(11)12)2-1-3-10-6(8)9/h4H,1-3,7H2,(H,11,12)(H4,8,9,10)/t4-/m0/s1	L-arginine	16
InChI=1S/C9H11NO2/c10-8(9(11)12)6-7-4-2-1-3-5-7/h1-5,8H,6,10H2,(H,11,12)/t8-/m0/s1	L-phenylalanine	15
InChI=1S/C6H13NO2/c1-3-4(2)5(7)6(8)9/h4-5H,3,7H2,1-2H3,(H,8,9)/t4-,5-/m0/s1	l-isoleucine	15
InChI=1S/C4H7NO4/c5-2(4(8)9)1-3(6)7/h2H,1,5H2,(H,6,7)(H,8,9)	DL-ASPARTIC ACID	15
InChI=1S/C35H38Cl2N8O4/c1-3-25(2)45-34(46)44(24-40-45)29-7-5-27(6-8-29)41-14-16-42(17-15-41)28-9-11-30(12-10-28)47-19-31-20-48-35(49-31,21-43-23-38-22-39-43)32-13-4-26(36)18-33(32)37/h4-13,18,22-25,31H,3,14-17,19-21H2,1-2H3/t25?,31-,35-/m0/s1	itraconazole	15
InChI=1S/C16H22N6O4/c17-14(24)12-2-1-5-22(12)16(26)11(6-9-7-18-8-19-9)21-15(25)10-3-4-13(23)20-10/h7-8,10-12H,1-6H2,(H2,17,24)(H,18,19)(H,20,23)(H,21,25)/t10-,11-,12-/m0/s1	protirelin	15
InChI=1S/C5H10N2O3/c1-7(3-5(9)10)4(8)2-6/h2-3,6H2,1H3,(H,9,10)	Glycylsarcosine	15
InChI=1S/C26H45NO7S/c1-15(4-7-23(31)27-10-11-35(32,33)34)18-5-6-19-24-20(14-22(30)26(18,19)3)25(2)9-8-17(28)12-16(25)13-21(24)29/h15-22,24,28-30H,4-14H2,1-3H3,(H,27,31)(H,32,33,34)/p-1/t15-,16+,17-,18-,19+,20+,21-,22+,24+,25+,26-/m1/s1		15
InChI=1S/C13H12F2N6O/c14-10-1-2-11(12(15)3-10)13(22,4-20-8-16-6-18-20)5-21-9-17-7-19-21/h1-3,6-9,22H,4-5H2	fluconazole	15
InChI=1S/C20H30O/c1-16(8-6-9-17(2)13-15-21)11-12-19-18(3)10-7-14-20(19,4)5/h6,8-9,11-13,21H,7,10,14-15H2,1-5H3/b9-6+,12-11+,16-8+,17-13+	retinol	15
InChI=1S/C6H13NO2/c1-4(2)3-5(7)6(8)9/h4-5H,3,7H2,1-2H3,(H,8,9)/t5-/m0/s1	L-leucine	15
InChI=1S/C12H22O11/c13-1-3-5(15)7(17)9(19)11(21-3)23-12-10(20)8(18)6(16)4(2-14)22-12/h3-20H,1-2H2/t3-,4-,5-,6-,7+,8+,9-,10-,11-,12-/m1/s1	trehalose	15
InChI=1S/C17H27N3O17P2/c1-6(22)18-10-13(26)11(24)7(4-21)35-16(10)36-39(31,32)37-38(29,30)33-5-8-12(25)14(27)15(34-8)20-3-2-9(23)19-17(20)28/h2-3,7-8,10-16,21,24-27H,4-5H2,1H3,(H,18,22)(H,29,30)(H,31,32)(H,19,23,28)/t7-,8-,10-,11-,12-,13-,14-,15-,16-/m1/s1	UDP-N-acetylglucosamine	14
InChI=1S/C8H11NO2/c9-4-3-6-1-2-7(10)8(11)5-6/h1-2,5,10-11H,3-4,9H2	dopamine	14
InChI=1S/C11H19NO8/c1-4(10(16)17)19-9-7(12-5(2)14)11(18)20-6(3-13)8(9)15/h4,6-9,11,13,15,18H,3H2,1-2H3,(H,12,14)(H,16,17)/p-1/t4-,6-,7-,8-,9-,11-/m1/s1		14
InChI=1S/C15H24N2O17P2/c18-3-5-8(20)10(22)12(24)14(32-5)33-36(28,29)34-35(26,27)30-4-6-9(21)11(23)13(31-6)17-2-1-7(19)16-15(17)25/h1-2,5-6,8-14,18,20-24H,3-4H2,(H,26,27)(H,28,29)(H,16,19,25)/t5-,6-,8-,9-,10+,11-,12-,13-,14-/m1/s1	UDP-glucose	14
InChI=1S/CO2/c2-1-3	carbon dioxide	14
InChI=1S/C10H9NO2/c12-10(13)5-7-6-11-9-4-2-1-3-8(7)9/h1-4,6,11H,5H2,(H,12,13)	indole-3-acetic acid	14
InChI=1S/C3H7NO2/c1-2(4)3(5)6/h2H,4H2,1H3,(H,5,6)/t2-/m1/s1	D-alanine	14
InChI=1S/C10H12N4O5/c15-1-4-6(16)7(17)10(19-4)14-3-13-5-8(14)11-2-12-9(5)18/h2-4,6-7,10,15-17H,1H2,(H,11,12,18)/t4-,6-,7-,10-/m1/s1	inosine	14
InChI=1S/C9H14N4O3/c10-2-1-8(14)13-7(9(15)16)3-6-4-11-5-12-6/h4-5,7H,1-3,10H2,(H,11,12)(H,13,14)(H,15,16)/t7-/m0/s1	L-Carnosine	13
InChI=1S/C20H24N10O13P2/c21-14-8-15(24-3-23-14)29(4-25-8)18-11(32)12-7(41-18)2-39-45(36,37)43-13-10(31)6(1-38-44(34,35)42-12)40-19(13)30-5-26-9-16(30)27-20(22)28-17(9)33/h3-7,10-13,18-19,31-32H,1-2H2,(H,34,35)(H,36,37)(H2,21,23,24)(H3,22,27,28,33)/p-2/t6-,7-,10-,11-,12-,13-,18-,19-/m1/s1		13
InChI=1S/C19H28O5S/c1-18-9-7-13(24-25(21,22)23)11-12(18)3-4-14-15-5-6-17(20)19(15,2)10-8-16(14)18/h3,13-16H,4-11H2,1-2H3,(H,21,22,23)/p-1/t13-,14-,15-,16-,18-,19-/m0/s1	[3H]dehydroepiandrosterone sulfate	13
InChI=1S/O	dihydrogen oxide	13
InChI=1S/C19H32N4O11/c1-7(17(30)23-10(16(20)29)4-5-12(26)27)21-18(31)8(2)33-15-13(22-9(3)25)19(32)34-11(6-24)14(15)28/h7-8,10-11,13-15,19,24,28,32H,4-6H2,1-3H3,(H2,20,29)(H,21,31)(H,22,25)(H,23,30)(H,26,27)/p-1/t7-,8+,10+,11+,13+,14+,15+,19?/m0/s1		13
InChI=1S/Fe/q+2	ferrous ion	13
InChI=1S/C4H4N2O2/c7-3-1-2-5-4(8)6-3/h1-2H,(H2,5,6,7,8)	uracil	12
InChI=1S/C10H13N5O5/c11-10-13-7-4(8(19)14-10)12-2-15(7)9-6(18)5(17)3(1-16)20-9/h2-3,5-6,9,16-18H,1H2,(H3,11,13,14,19)/t3-,5-,6-,9-/m1/s1	guanosine	12
InChI=1S/C5H11NO2/c1-3(2)4(6)5(7)8/h3-4H,6H2,1-2H3,(H,7,8)/t4-/m0/s1	L-valine	12
InChI=1S/C16H25N5O16P2/c17-16-19-12-6(13(28)20-16)18-3-21(12)14-10(26)8(24)5(34-14)2-33-38(29,30)37-39(31,32)36-15-11(27)9(25)7(23)4(1-22)35-15/h3-5,7-11,14-15,22-27H,1-2H2,(H,29,30)(H,31,32)(H3,17,19,20,28)/t4-,5-,7-,8-,9+,10-,11+,14-,15-/m1/s1	guanosine diphosphate mannose	12
InChI=1S/C21H27N7O14P2/c22-17-12-19(25-7-24-17)28(8-26-12)21-16(32)14(30)11(41-21)6-39-44(36,37)42-43(34,35)38-5-10-13(29)15(31)20(40-10)27-3-1-2-9(4-27)18(23)33/h1-4,7-8,10-11,13-16,20-21,29-32H,5-6H2,(H5-,22,23,24,25,33,34,35,36,37)/p+1/t10-,11-,13-,14-,15-,16-,20-,21-/m1/s1	nicotinamide adenine dinucleotide	12
InChI=1S/C10H26N4/c11-5-3-9-13-7-1-2-8-14-10-4-6-12/h13-14H,1-12H2	spermine	12
InChI=1S/C26H43NO6/c1-14(4-7-22(31)27-13-23(32)33)17-5-6-18-24-19(12-21(30)26(17,18)3)25(2)9-8-16(28)10-15(25)11-20(24)29/h14-21,24,28-30H,4-13H2,1-3H3,(H,27,31)(H,32,33)/p-1/t14-,15+,16-,17-,18+,19+,20-,21+,24+,25+,26-/m1/s1		12
InChI=1S/C6H6O6/c7-1-2(8)5-3(9)4(10)6(11)12-5/h2,5,7-8H,1H2/t2-,5+/m0/s1	DEHYDROASCORBIC ACID	12
InChI=1S/C9H12N2O6/c12-3-4-6(14)7(15)8(17-4)11-2-1-5(13)10-9(11)16/h1-2,4,6-8,12,14-15H,3H2,(H,10,13,16)/t4-,6-,7-,8-/m1/s1	uridine	11
InChI=1S/AsH2O3/c2-1(3)4/h2-3H/q-1	dihydrogen arsenite	11
InChI=1S/C6H14N4O2/c7-4(5(11)12)2-1-3-10-6(8)9/h4H,1-3,7H2,(H,11,12)(H4,8,9,10)/p+1/t4-/m0/s1	2-AMINO-5-GUANIDINO-PENTANOIC ACID	11
InChI=1S/C5H5N5O/c6-5-9-3-2(4(11)10-5)7-1-8-3/h1H,(H4,6,7,8,9,10,11)	guanine	11
InChI=1S/BO3/c2-1(3)4/q-3	borate	11
InChI=1S/C26H45NO8S2/c1-17(4-9-24(28)27-14-15-36(29,30)31)21-7-8-22-20-6-5-18-16-19(35-37(32,33)34)10-12-25(18,2)23(20)11-13-26(21,22)3/h17-23H,4-16H2,1-3H3,(H,27,28)(H,29,30,31)(H,32,33,34)/p-2/t17-,18-,19-,20+,21-,22+,23+,25+,26-/m1/s1	2-[[3alpha-(Sulfonatooxy)-24-oxo-5beta-cholan-24-yl]amino]ethanesulfonate	11
InChI=1S/C35H35N4O5/c1-8-19-15(3)22-12-24-17(5)21(10-11-28(40)41)32(38-24)30-31(35(43)44-7)34(42)29-18(6)25(39-33(29)30)14-27-20(9-2)16(4)23(37-27)13-26(19)36-22/h8,12-14,17,21,36,39H,1,9-11H2,2-7H3,(H,40,41)/q-1/p-1/b22-12-,23-13-,24-12-,25-14-,26-13-,27-14-,32-30-/t17-,21-/m0/s1	pheide a	11
InChI=1S/C6H5O6/c7-1-2(8)5-3(9)4(10)6(11)12-5/h2,7-8H,1H2/q-1/t2-/m0/s1	L-dehydroascorbate anion	11
InChI=1S/HNO2/c2-1-3/h(H,2,3)/p-1	nitrite	10
InChI=1S/C5H10N2O3/c6-3(5(9)10)1-2-4(7)8/h3H,1-2,6H2,(H2,7,8)(H,9,10)	DL-Glutamine	10
InChI=1S/C7H16NO2/c1-7(9)10-6-5-8(2,3)4/h5-6H2,1-4H3/q+1	acetylcholine	10
InChI=1S/C2H2O4/c3-1(4)2(5)6/h(H,3,4)(H,5,6)/p-2	oxalate	10
InChI=1S/C5H12N2O2/c6-3-1-2-4(7)5(8)9/h4H,1-3,6-7H2,(H,8,9)/p+1/t4-/m0/s1	L-ornithinium(1+)	9
InChI=1S/C5H9NO4/c6-3(5(9)10)1-2-4(7)8/h3H,1-2,6H2,(H,7,8)(H,9,10)/p-1/t3-/m0/s1	L-2-Aminopentanedioic Acid Sodium Salt	9
InChI=1S/C3H6O3/c1-2(4)3(5)6/h2,4H,1H3,(H,5,6)/p-1	lactate	9
InChI=1S/C3H5O6P/c1-2(3(4)5)9-10(6,7)8/h1H2,(H,4,5)(H2,6,7,8)	phosphoenolpyruvate	9
InChI=1S/C34H67NO3/c1-3-5-7-9-11-13-15-17-19-21-23-25-27-29-33(37)32(31-36)35-34(38)30-28-26-24-22-20-18-16-14-12-10-8-6-4-2/h27,29,32-33,36-37H,3-26,28,30-31H2,1-2H3,(H,35,38)/b29-27+/t32-,33+/m0/s1	C16 Ceramide	8
InChI=1S/C14H22N2O16P2/c17-5-3-28-13(11(22)8(5)19)31-34(26,27)32-33(24,25)29-4-6-9(20)10(21)12(30-6)16-2-1-7(18)15-14(16)23/h1-2,5-6,8-13,17,19-22H,3-4H2,(H,24,25)(H,26,27)(H,15,18,23)/t5-,6-,8+,9-,10-,11-,12-,13-/m1/s1	UDP-xylose	8
InChI=1S/C6H14O6/c7-1-3(9)5(11)6(12)4(10)2-8/h3-12H,1-2H2/t3-,4+,5-,6-/m1/s1	D-Sorbitol	8
InChI=1S/C26H45NO6S/c1-16(4-7-23(30)27-12-13-34(31,32)33)19-5-6-20-24-21(9-11-26(19,20)3)25(2)10-8-18(28)14-17(25)15-22(24)29/h16-22,24,28-29H,4-15H2,1-3H3,(H,27,30)(H,31,32,33)/p-1/t16-,17+,18-,19-,20+,21+,22+,24+,25+,26-/m1/s1		8
InChI=1S/4O.W/q;;2*-1;	tungstate	8
InChI=1S/C10H13N5O4/c11-8-5-9(13-2-12-8)15(3-14-5)10-7(18)6(17)4(1-16)19-10/h2-4,6-7,10,16-18H,1H2,(H2,11,12,13)/t4-,6-,7-,10-/m1/s1	adenosine	8
InChI=1S/C26H43NO5/c1-15(4-7-22(30)27-14-23(31)32)18-5-6-19-24-20(9-11-26(18,19)3)25(2)10-8-17(28)12-16(25)13-21(24)29/h15-21,24,28-29H,4-14H2,1-3H3,(H,27,30)(H,31,32)/p-1/t15-,16+,17-,18-,19+,20+,21-,24+,25+,26-/m1/s1		8
InChI=1S/C3H7NO2/c4-2-1-3(5)6/h1-2,4H2,(H,5,6)	beta-alanine	8
InChI=1S/C5H6O5/c6-3(5(9)10)1-2-4(7)8/h1-2H2,(H,7,8)(H,9,10)	2-ketoglutaric acid	8
InChI=1S/C26H43NO5/c1-15(4-7-22(30)27-14-23(31)32)18-5-6-19-24-20(9-11-26(18,19)3)25(2)10-8-17(28)12-16(25)13-21(24)29/h15-21,24,28-29H,4-14H2,1-3H3,(H,27,30)(H,31,32)/p-1/t15-,16+,17-,18-,19+,20+,21+,24+,25+,26-/m1/s1		8
InChI=1S/C20H22N8O5/c1-28(9-11-8-23-17-15(24-11)16(21)26-20(22)27-17)12-4-2-10(3-5-12)18(31)25-13(19(32)33)6-7-14(29)30/h2-5,8,13H,6-7,9H2,1H3,(H,25,31)(H,29,30)(H,32,33)(H4,21,22,23,26,27)/t13-/m0/s1	methotrexate	8
InChI=1S/C10H16N2O3S/c13-8(14)4-2-1-3-7-9-6(5-16-7)11-10(15)12-9/h6-7,9H,1-5H2,(H,13,14)(H2,11,12,15)/t6-,7-,9-/m0/s1	biotin	8
InChI=1S/C18H22O5S/c1-18-9-8-14-13-5-3-12(23-24(20,21)22)10-11(13)2-4-15(14)16(18)6-7-17(18)19/h3,5,10,14-16H,2,4,6-9H2,1H3,(H,20,21,22)/p-1/t14-,15-,16+,18+/m1/s1	estrone 3-sulfate(1-)	8
InChI=1S/C26H45NO6S/c1-16(4-7-23(30)27-12-13-34(31,32)33)19-5-6-20-24-21(9-11-26(19,20)3)25(2)10-8-18(28)14-17(25)15-22(24)29/h16-22,24,28-29H,4-15H2,1-3H3,(H,27,30)(H,31,32,33)/p-1/t16-,17+,18-,19-,20+,21+,22-,24+,25+,26-/m1/s1		8
InChI=1S/C9H11NO2/c10-8(9(11)12)6-7-4-2-1-3-5-7/h1-5,8H,6,10H2,(H,11,12)	DL-PHENYLALANINE	8
InChI=1S/C12H18N4O7P2S.ClH/c1-8-11(3-4-22-25(20,21)23-24(17,18)19)26-7-16(8)6-10-5-14-9(2)15-12(10)13;/h5,7H,3-4,6H2,1-2H3,(H4-,13,14,15,17,18,19,20,21);1H	Cocarboxylase hydrochloride	8
InChI=1S/C24H40O5/c1-13(4-7-21(28)29)16-5-6-17-22-18(12-20(27)24(16,17)3)23(2)9-8-15(25)10-14(23)11-19(22)26/h13-20,22,25-27H,4-12H2,1-3H3,(H,28,29)/p-1/t13-,14+,15-,16-,17+,18+,19-,20+,22+,23+,24-/m1/s1	3alpha,7alpha,12alpha-trihydroxy-5beta-cholan-24-oate	8
InChI=1S/C27H29NO10/c1-10-22(30)14(28)7-17(37-10)38-16-9-27(35,11(2)29)8-13-19(16)26(34)21-20(24(13)32)23(31)12-5-4-6-15(36-3)18(12)25(21)33/h4-6,10,14,16-17,22,30,32,34-35H,7-9,28H2,1-3H3/p+1/t10-,14-,16-,17-,22+,27-/m0/s1	daunorubicin(1+)	8
InChI=1S/C10H12N5O7P/c11-10-13-7-4(8(17)14-10)12-2-15(7)9-5(16)6-3(21-9)1-20-23(18,19)22-6/h2-3,5-6,9,16H,1H2,(H,18,19)(H3,11,13,14,17)/p-1/t3-,5-,6-,9-/m1/s1		8
InChI=1S/H3N/h1H3/p+1	ammonium	8
InChI=1S/C3H7NO2S/c4-2(1-7)3(5)6/h2,7H,1,4H2,(H,5,6)	DL-Cysteine	8
InChI=1S/C5H9N3/c6-2-1-5-3-7-4-8-5/h3-4H,1-2,6H2,(H,7,8)	histamine	7
InChI=1S/C4H9NO3/c1-2(6)3(5)4(7)8/h2-3,6H,5H2,1H3,(H,7,8)/t2-,3+/m1/s1	L-threonine	7
InChI=1S/C3H7O6P/c4-1-3(5)2-9-10(6,7)8/h1,3,5H,2H2,(H2,6,7,8)/t3-/m0/s1	d-glyceraldehyde 3-phosphate	7
InChI=1S/C10H12N5O6P/c11-8-5-9(13-2-12-8)15(3-14-5)10-6(16)7-4(20-10)1-19-22(17,18)21-7/h2-4,6-7,10,16H,1H2,(H,17,18)(H2,11,12,13)/p-1/t4-,6-,7-,10-/m1/s1	3',5'-cyclic AMP(1-)	7
InChI=1S/C45H52N4O18/c1-7-20-19(6)40(58)49-27(20)14-25-18(5)23(10-12-31(51)65-45-37(57)33(53)35(55)39(67-45)43(62)63)29(47-25)15-28-22(17(4)24(46-28)13-26-16(3)21(8-2)41(59)48-26)9-11-30(50)64-44-36(56)32(52)34(54)38(66-44)42(60)61/h7-8,13-14,32-39,44-47,52-57H,1-2,9-12,15H2,3-6H3,(H,48,59)(H,49,58)(H,60,61)(H,62,63)/p-2/b26-13+,27-14+/t32-,33-,34-,35-,36+,37+,38-,39-,44+,45+/m0/s1		7
InChI=1S/C36H70NO6P/c1-3-5-7-9-11-13-15-17-18-20-22-24-26-28-30-32-36(39)37-34(33-43-44(40,41)42)35(38)31-29-27-25-23-21-19-16-14-12-10-8-6-4-2/h17-18,29,31,34-35,38H,3-16,19-28,30,32-33H2,1-2H3,(H,37,39)(H2,40,41,42)/p-2/b18-17-,31-29+/t34-,35+/m0/s1		7
InChI=1S/H2O2/c1-2/h1-2H	hydrogen peroxide	7
InChI=1S/CH2O2/c2-1-3/h1H,(H,2,3)/p-1	formate	7
InChI=1S/O2/c1-2	molecular oxygen	7
InChI=1S/C21H36N7O16P3S/c1-21(2,16(31)19(32)24-4-3-12(29)23-5-6-48)8-41-47(38,39)44-46(36,37)40-7-11-15(43-45(33,34)35)14(30)20(42-11)28-10-27-13-17(22)25-9-26-18(13)28/h9-11,14-16,20,30-31,48H,3-8H2,1-2H3,(H,23,29)(H,24,32)(H,36,37)(H,38,39)(H2,22,25,26)(H2,33,34,35)/t11-,14-,15-,16+,20-/m1/s1	coenzyme A	7
InChI=1S/C5H5N5/c6-4-3-5(9-1-7-3)10-2-8-4/h1-2H,(H3,6,7,8,9,10)	adenine	7
InChI=1S/NO3/c2-1(3)4/q-1	nitrate	7
InChI=1S/C39H44N4O12/c1-7-20-19(6)36(50)43-27(20)14-25-18(5)23(10-12-31(46)54-39-34(49)32(47)33(48)35(55-39)38(52)53)29(41-25)15-28-22(9-11-30(44)45)17(4)24(40-28)13-26-16(3)21(8-2)37(51)42-26/h7-8,13-14,32-35,39-41,47-49H,1-2,9-12,15H2,3-6H3,(H,42,51)(H,43,50)(H,44,45)(H,52,53)/p-2/b26-13+,27-14+/t32-,33-,34+,35-,39+/m0/s1		7
InChI=1S/C34H68NO6P/c1-3-5-7-9-11-13-15-17-19-21-23-25-27-29-33(36)32(31-41-42(38,39)40)35-34(37)30-28-26-24-22-20-18-16-14-12-10-8-6-4-2/h27,29,32-33,36H,3-26,28,30-31H2,1-2H3,(H,35,37)(H2,38,39,40)/p-2/b29-27+/t32-,33+/m0/s1		7
InChI=1S/C18H14Cl4N2O/c19-13-2-1-12(16(21)7-13)10-25-18(9-24-6-5-23-11-24)15-4-3-14(20)8-17(15)22/h1-8,11,18H,9-10H2/t18-/m0/s1	(R)-MICONAZOLE	7
InChI=1S/C6H14N2O2/c7-4-2-1-3-5(8)6(9)10/h5H,1-4,7-8H2,(H,9,10)	DL-Lysine	7
InChI=1S/CH5N/c1-2/h2H2,1H3/p+1	Methylammonium	7
InChI=1S/C18H40NO5P/c1-2-3-4-5-6-7-8-9-10-11-12-13-14-15-18(20)17(19)16-24-25(21,22)23/h17-18,20H,2-16,19H2,1H3,(H2,21,22,23)/p-1/t17-,18+/m0/s1		7
InChI=1S/C8H11NO3/c9-4-8(12)5-1-2-6(10)7(11)3-5/h1-3,8,10-12H,4,9H2/t8-/m0/s1	norepinephrine	6
InChI=1S/C27H44O/c1-18(2)7-6-8-19(3)23-11-12-24-22-10-9-20-17-21(28)13-15-26(20,4)25(22)14-16-27(23,24)5/h9-10,18-19,21,23-25,28H,6-8,11-17H2,1-5H3/t19-,21+,23-,24+,25+,26+,27-/m1/s1	7-Dehydrocholesterol	6
InChI=1S/C20H22N8O5/c1-28(9-11-8-23-17-15(24-11)16(21)26-20(22)27-17)12-4-2-10(3-5-12)18(31)25-13(19(32)33)6-7-14(29)30/h2-5,8,13H,6-7,9H2,1H3,(H,25,31)(H,29,30)(H,32,33)(H4,21,22,23,26,27)/p-2/t13-/m0/s1	methotrexate(2-)	6
InChI=1S/AsH3O4/c2-1(3,4)5/h(H3,2,3,4,5)/p-3	Arsenate ion	6
InChI=1S/C10H8O6S/c1-6-4-10(11)15-9-5-7(2-3-8(6)9)16-17(12,13)14/h2-5H,1H3,(H,12,13,14)/p-1	4-methyl-2-oxo-2H-chromen-7-yl sulfate	6
InChI=1S/C24H50NO7P/c1-5-6-7-8-9-10-11-12-13-14-15-16-17-18-24(27)30-21-23(26)22-32-33(28,29)31-20-19-25(2,3)4/h23,26H,5-22H2,1-4H3/t23-/m1/s1	1-Palmitoyl-sn-glycero-3-phosphocholine	6
InChI=1S/C16H17N3O4S2/c1-9-12(7-11-5-4-6-18-8-11)13-15(24-16(17-3)19-13)10(2)14(9)23-25(20,21)22/h4-6,8H,7H2,1-3H3,(H,17,19)(H,20,21,22)/p-1	5,7-dimethyl-2-methylamino-4-(3-pyridylmethyl)-1,3-benzothiazol-6-yl sulfate	6
InChI=1S/C20H34O5/c1-2-3-6-9-15(21)12-13-17-16(18(22)14-19(17)23)10-7-4-5-8-11-20(24)25/h12-13,15-17,19,21,23H,2-11,14H2,1H3,(H,24,25)/p-1/b13-12+/t15-,16+,17+,19+/m0/s1	prostaglandin E1(1-)	6
InChI=1S/C15H22N2O18P2/c18-5-1-2-17(15(26)16-5)12-9(22)6(19)4(32-12)3-31-36(27,28)35-37(29,30)34-14-10(23)7(20)8(21)11(33-14)13(24)25/h1-2,4,6-12,14,19-23H,3H2,(H,24,25)(H,27,28)(H,29,30)(H,16,18,26)/t4-,6-,7+,8+,9-,10-,11+,12-,14-/m1/s1	Udp-glucuronic acid	6
InChI=1S/C45H78O2/c1-7-8-9-10-11-12-13-14-15-16-17-18-19-20-21-25-43(46)47-38-30-32-44(5)37(34-38)26-27-39-41-29-28-40(36(4)24-22-23-35(2)3)45(41,6)33-31-42(39)44/h14-15,26,35-36,38-42H,7-13,16-25,27-34H2,1-6H3/b15-14-/t36-,38+,39+,40-,41+,42+,44+,45-/m1/s1	Cholesteryl oleate	6
InChI=1S/C3H7NO3/c4-2(1-5)3(6)7/h2,5H,1,4H2,(H,6,7)/t2-/m1/s1	D-serine	6
InChI=1S/C22H25N3O7S/c1-9-12(7-11-5-4-6-24-8-11)13-19(33-22(23-3)25-13)10(2)17(9)31-21-16(28)14(26)15(27)18(32-21)20(29)30/h4-6,8,14-16,18,21,26-28H,7H2,1-3H3,(H,23,25)(H,29,30)/p-1/t14-,15-,16+,18-,21+/m0/s1	E3040 glucuronate	6
InChI=1S/C26H52NO7P/c1-5-6-7-8-9-10-11-12-13-14-15-16-17-18-19-20-26(29)32-23-25(28)24-34-35(30,31)33-22-21-27(2,3)4/h12-13,25,28H,5-11,14-24H2,1-4H3/b13-12-/t25-/m1/s1	Lysolecithin	6
InChI=1S/Pb/q+2	Lead(2+)	6
InChI=1S/C8H7NO4S/c10-14(11,12)13-8-5-9-7-4-2-1-3-6(7)8/h1-5,9H,(H,10,11,12)/p-1	1H-indol-3-yl sulfate	6
InChI=1S/C46H56N4O10/c1-7-42(55)22-28-23-45(40(53)58-5,36-30(14-18-48(24-28)25-42)29-12-9-10-13-33(29)47-36)32-20-31-34(21-35(32)57-4)50(26-51)38-44(31)16-19-49-17-11-15-43(8-2,37(44)49)39(60-27(3)52)46(38,56)41(54)59-6/h9-13,15,20-21,26,28,37-39,47,55-56H,7-8,14,16-19,22-25H2,1-6H3/p+2/t28-,37+,38-,39-,42+,43-,44-,45+,46+/m1/s1		6
InChI=1S/C5H12N2O2/c6-3-1-2-4(7)5(8)9/h4H,1-3,6-7H2,(H,8,9)/t4-/m0/s1	L-ornithine	6
InChI=1S/C5H4N4O/c10-5-3-4(7-1-6-3)8-2-9-5/h1-2H,(H2,6,7,8,9,10)	hypoxanthine	6
InChI=1S/C10H12N2O/c11-4-3-7-6-12-10-2-1-8(13)5-9(7)10/h1-2,5-6,12-13H,3-4,11H2	serotonin	6
InChI=1S/C30H27N3O15.Fe/c34-19-7-1-4-13(22(19)37)25(40)31-16-10-46-29(44)18(33-27(42)15-6-3-9-21(36)24(15)39)12-48-30(45)17(11-47-28(16)43)32-26(41)14-5-2-8-20(35)23(14)38;/h1-9,16-18,34-39H,10-12H2,(H,31,40)(H,32,41)(H,33,42);/q;+3/p-6/t16-,17-,18-;/m0./s1	ferric enterobactin	6
InChI=1S/C17H27N3O17P2/c1-6(22)18-10-13(26)11(24)7(4-21)35-16(10)36-39(31,32)37-38(29,30)33-5-8-12(25)14(27)15(34-8)20-3-2-9(23)19-17(20)28/h2-3,7-8,10-16,21,24-27H,4-5H2,1H3,(H,18,22)(H,29,30)(H,31,32)(H,19,23,28)/t7-,8-,10-,11+,12-,13-,14-,15-,16-/m1/s1	UDP-GalNAc	6
InChI=1S/C45H76O2/c1-7-8-9-10-11-12-13-14-15-16-17-18-19-20-21-25-43(46)47-38-30-32-44(5)37(34-38)26-27-39-41-29-28-40(36(4)24-22-23-35(2)3)45(41,6)33-31-42(39)44/h11-12,14-15,26,35-36,38-42H,7-10,13,16-25,27-34H2,1-6H3/b12-11-,15-14-/t36-,38+,39+,40-,41+,42+,44+,45-/m1/s1	Cholesteryl linoleate	6
InChI=1S/C20H32O5/c1-2-3-6-9-15(21)12-13-17-16(18(22)14-19(17)23)10-7-4-5-8-11-20(24)25/h4,7,12-13,15-17,19,21,23H,2-3,5-6,8-11,14H2,1H3,(H,24,25)/p-1/b7-4-,13-12+/t15-,16+,17+,19+/m0/s1	prostaglandin E2(1-)	6
InChI=1S/C57H104O6/c1-4-7-10-13-16-19-22-25-28-31-34-37-40-43-46-49-55(58)61-52-54(63-57(60)51-48-45-42-39-36-33-30-27-24-21-18-15-12-9-6-3)53-62-56(59)50-47-44-41-38-35-32-29-26-23-20-17-14-11-8-5-2/h25-30,54H,4-24,31-53H2,1-3H3/b28-25-,29-26-,30-27-	Triolein	6
InChI=1S/C2H4O2/c1-2(3)4/h1H3,(H,3,4)/p-1	acetate	6
InChI=1S/C10H14N5O7P/c11-8-5-9(13-2-12-8)15(3-14-5)10-7(17)6(16)4(22-10)1-21-23(18,19)20/h2-4,6-7,10,16-17H,1H2,(H2,11,12,13)(H2,18,19,20)/t4-,6-,7-,10-/m1/s1	adenosine 5'-monophosphate	6
InChI=1S/C3H7NO2/c1-2(4)3(5)6/h2H,4H2,1H3,(H,5,6)	DL-ALANINE	6
InChI=1S/C30H27N3O15/c34-19-7-1-4-13(22(19)37)25(40)31-16-10-46-29(44)18(33-27(42)15-6-3-9-21(36)24(15)39)12-48-30(45)17(11-47-28(16)43)32-26(41)14-5-2-8-20(35)23(14)38/h1-9,16-18,34-39H,10-12H2,(H,31,40)(H,32,41)(H,33,42)/t16-,17-,18-/m0/s1	enterobactin	6
InChI=1S/C4H8N2O3/c5-2(4(8)9)1-3(6)7/h2H,1,5H2,(H2,6,7)(H,8,9)/t2-/m0/s1	L-asparagine	6
InChI=1S/C29H50O/c1-7-21(19(2)3)9-8-20(4)25-12-13-26-24-11-10-22-18-23(30)14-16-28(22,5)27(24)15-17-29(25,26)6/h10,19-21,23-27,30H,7-9,11-18H2,1-6H3/t20-,21-,23+,24+,25-,26+,27+,28+,29-/m1/s1	BETA-SITOSTEROL	6
InChI=1S/C30H50NO7P/c1-5-6-7-8-9-10-11-12-13-14-15-16-17-18-19-20-21-22-23-24-30(33)36-27-29(32)28-38-39(34,35)37-26-25-31(2,3)4/h6-7,9-10,12-13,15-16,18-19,21-22,29,32H,5,8,11,14,17,20,23-28H2,1-4H3/b7-6-,10-9-,13-12-,16-15-,19-18-,22-21-/t29-/m1/s1	1-docosahexaenoyl-glycero-3-phosphocholine	6
InChI=1S/C15H20O4/c1-10(7-13(17)18)5-6-15(19)11(2)8-12(16)9-14(15,3)4/h5-8,19H,9H2,1-4H3,(H,17,18)/b6-5+,10-7-/t15-/m1/s1	ABSCISIC ACID	6
InChI=1S/C16H16O9/c1-6-4-10(17)24-9-5-7(2-3-8(6)9)23-16-13(20)11(18)12(19)14(25-16)15(21)22/h2-5,11-14,16,18-20H,1H3,(H,21,22)/p-1/t11-,12-,13+,14-,16+/m0/s1	4-methylumbelliferone beta-D-glucuronate	6
InChI=1S/C10H15N5O13P2S/c11-8-5-9(13-2-12-8)15(3-14-5)10-6(16)7(27-29(17,18)19)4(26-10)1-25-30(20,21)28-31(22,23)24/h2-4,6-7,10,16H,1H2,(H,20,21)(H2,11,12,13)(H2,17,18,19)(H,22,23,24)/t4-,6-,7-,10-/m1/s1	PAPS	6
InChI=1S/C27H33N9O15P2/c1-10-3-12-13(4-11(10)2)35(24-18(32-12)25(42)34-27(43)33-24)5-14(37)19(39)15(38)6-48-52(44,45)51-53(46,47)49-7-16-20(40)21(41)26(50-16)36-9-31-17-22(28)29-8-30-23(17)36/h3-4,8-9,14-16,19-21,26,37-41H,5-7H2,1-2H3,(H,44,45)(H,46,47)(H2,28,29,30)(H,34,42,43)/t14-,15+,16+,19-,20+,21+,26+/m0/s1	flavin adenine dinucleotide	6
InChI=1S/C6H12O5/c1-2-3(7)4(8)5(9)6(10)11-2/h2-10H,1H3/t2-,3+,4+,5-,6?/m0/s1	6-Deoxy-Galactopyranose	5
InChI=1S/C10H17N3O4/c1-6(11)10(17)13-4-2-3-7(13)9(16)12-5-8(14)15/h6-7H,2-5,11H2,1H3,(H,12,16)(H,14,15)/t6-,7-/m0/s1	H-ALA-PRO-GLY-OH	5
InChI=1S/C9H15N3O4/c10-4-7(13)11-5-8(14)12-3-1-2-6(12)9(15)16/h6H,1-5,10H2,(H,11,13)(H,15,16)/t6-/m0/s1	H-Gly-Gly-Pro-OH	5
InChI=1S/C12H22O11/c13-1-3-5(14)8(17)10(19)12(23-3)21-2-4-6(15)7(16)9(18)11(20)22-4/h3-20H,1-2H2/t3-,4-,5+,6-,7+,8+,9-,10-,11?,12+/m1/s1	melibiose	5
InChI=1S/C24H48O2/c1-2-3-4-5-6-7-8-9-10-11-12-13-14-15-16-17-18-19-20-21-22-23-24(25)26/h2-23H2,1H3,(H,25,26)/p-1	tetracosanoate	5
InChI=1S/C11H19NO9/c1-4(14)12-7-5(15)2-11(20,10(18)19)21-9(7)8(17)6(16)3-13/h5-9,13,15-17,20H,2-3H2,1H3,(H,12,14)(H,18,19)/t5-,6+,7+,8+,9+,11-/m0/s1	N-acetylneuramic acid	5
InChI=1S/C9H17NO5/c1-9(2,5-11)7(14)8(15)10-4-3-6(12)13/h7,11,14H,3-5H2,1-2H3,(H,10,15)(H,12,13)/t7-/m0/s1	pantothenic acid	5
InChI=1S/C5H11NO2/c1-3(2)4(6)5(7)8/h3-4H,6H2,1-2H3,(H,7,8)	DL-Valine	5
InChI=1S/C26H45NO6S/c1-16(4-9-24(30)27-12-13-34(31,32)33)20-7-8-21-19-6-5-17-14-18(28)10-11-25(17,2)22(19)15-23(29)26(20,21)3/h16-23,28-29H,4-15H2,1-3H3,(H,27,30)(H,31,32,33)/p-1/t16-,17-,18-,19+,20-,21+,22+,23+,25+,26-/m1/s1		5
InChI=1S/C14H28O2/c1-2-3-4-5-6-7-8-9-10-11-12-13-14(15)16/h2-13H2,1H3,(H,15,16)/p-1	Tetradecanoate	5
InChI=1S/C23H36O7/c1-4-13(2)23(29)30-20-11-17(25)9-15-6-5-14(3)19(22(15)20)8-7-16(24)10-18(26)12-21(27)28/h5-6,9,13-14,16-20,22,24-26H,4,7-8,10-12H2,1-3H3,(H,27,28)/p-1/t13-,14-,16+,17+,18+,19-,20-,22-/m0/s1	pravastatin(1-)	5
InChI=1S/C20H31N4O16P/c1-7(26)22-12-8(27)4-20(18(32)33,39-16(12)13(29)9(28)5-25)40-41(35,36)37-6-10-14(30)15(31)17(38-10)24-3-2-11(21)23-19(24)34/h2-3,8-10,12-17,25,27-31H,4-6H2,1H3,(H,22,26)(H,32,33)(H,35,36)(H2,21,23,34)/t8-,9+,10+,12+,13+,14+,15+,16+,17+,20+/m0/s1	CMP-Sialic acid	5
InChI=1S/FH/h1H/p-1	fluoride	5
InChI=1S/C40H80NO8P/c1-6-8-10-12-14-16-18-20-22-24-26-28-30-32-39(42)46-36-38(37-48-50(44,45)47-35-34-41(3,4)5)49-40(43)33-31-29-27-25-23-21-19-17-15-13-11-9-7-2/h38H,6-37H2,1-5H3/t38-/m1/s1	Colfosceril palmitate	5
InChI=1S/C8H14N2O3/c1-5(9)7(11)10-4-2-3-6(10)8(12)13/h5-6H,2-4,9H2,1H3,(H,12,13)/t5-,6-/m0/s1	L-Alanyl-L-proline	5
InChI=1S/C11H20N2O3/c1-7(2)6-8(12)10(14)13-5-3-4-9(13)11(15)16/h7-9H,3-6,12H2,1-2H3,(H,15,16)/t8-,9-/m0/s1	Leucylproline	5
InChI=1S/C4H8O2/c1-2-3-4(5)6/h2-3H2,1H3,(H,5,6)/p-1	butyrate	5
InChI=1S/C18H14Cl4N2O/c19-13-2-1-12(16(21)7-13)10-25-18(9-24-6-5-23-11-24)15-4-3-14(20)8-17(15)22/h1-8,11,18H,9-10H2/t18-/m1/s1	(S)-Miconazole	5
InChI=1S/C15H22N6O5S/c1-27(3-2-7(16)15(24)25)4-8-10(22)11(23)14(26-8)21-6-20-9-12(17)18-5-19-13(9)21/h5-8,10-11,14,22-23H,2-4,16H2,1H3,(H2-,17,18,19,24,25)/p+1/t7-,8+,10+,11+,14+,27?/m0/s1	S-adenosyl-L-methionine	5
InChI=1S/C15H26N4O8/c1-7(16)12(21)19-10(15(26)27)5-6-11(20)18-9(14(24)25)4-2-3-8(17)13(22)23/h7-10H,2-6,16-17H2,1H3,(H,18,20)(H,19,21)(H,22,23)(H,24,25)(H,26,27)/p-1/t7-,8-,9+,10+/m0/s1		5
InChI=1S/C5H4N4O2/c10-4-2-3(7-1-6-2)8-5(11)9-4/h1H,(H3,6,7,8,9,10,11)	xanthine	5
InChI=1S/C34H34N4O4/c1-7-21-17(3)25-13-26-19(5)23(9-11-33(39)40)31(37-26)16-32-24(10-12-34(41)42)20(6)28(38-32)15-30-22(8-2)18(4)27(36-30)14-29(21)35-25/h7-8,13-16,35,38H,1-2,9-12H2,3-6H3,(H,39,40)(H,41,42)/p-2/b25-13-,26-13-,27-14-,28-15-,29-14-,30-15-,31-16-,32-16-	protoporphyrin(2-)	5
InChI=1S/C7H12N2O3/c8-4-6(10)9-3-1-2-5(9)7(11)12/h5H,1-4,8H2,(H,11,12)/t5-/m0/s1	Glycyl-L-proline	5
InChI=1S/C6H9N3O2/c7-5(6(10)11)1-4-2-8-3-9-4/h2-3,5H,1,7H2,(H,8,9)(H,10,11)	DL-HISTIDINE	5
InChI=1S/C10H19N3O4/c1-3-6(2)9(10(16)17)13-8(15)5-12-7(14)4-11/h6,9H,3-5,11H2,1-2H3,(H,12,14)(H,13,15)(H,16,17)/t6-,9-/m0/s1	GLY-GLY-ILE	5
InChI=1S/C6H12O7/c7-1-2(8)3(9)4(10)5(11)6(12)13/h2-5,7-11H,1H2,(H,12,13)/t2-,3-,4+,5-/m1/s1	gluconic acid	5
InChI=1S/C7H6O2/c8-7(9)6-4-2-1-3-5-6/h1-5H,(H,8,9)/p-1	benzoate	4
InChI=1S/C23H45NO4/c1-5-6-7-8-9-10-11-12-13-14-15-16-17-18-23(27)28-21(19-22(25)26)20-24(2,3)4/h21H,5-20H2,1-4H3/t21-/m1/s1	L-Palmitoylcarnitine	4
InChI=1S/C7H14O6/c1-12-7-6(11)5(10)4(9)3(2-8)13-7/h3-11H,2H2,1H3/t3-,4+,5+,6-,7-/m1/s1	Methyl beta-D-galactopyranoside	4
InChI=1S/C3H7NO2S/c4-2(1-7)3(5)6/h2,7H,1,4H2,(H,5,6)/t2-/m0/s1	L-cysteine	4
InChI=1S/C8H15NO6/c1-3(11)9-5-7(13)6(12)4(2-10)15-8(5)14/h4-8,10,12-14H,2H2,1H3,(H,9,11)/t4-,5-,6-,7-,8?/m1/s1	2-Acetamido-2-Deoxy-D-Glucopyranose	4
InChI=1S/C5H14N2/c6-4-2-1-3-5-7/h1-7H2	Pentane-1,5-diamine	4
InChI=1S/C6H10O7/c7-1-2(8)4(5(10)11)13-6(12)3(1)9/h1-4,6-9,12H,(H,10,11)/t1-,2+,3+,4-,6+/m0/s1	BETA-D-GALACTOPYRANURONIC ACID	4
InChI=1S/C4H5N/c1-2-4-5-3-1/h1-5H	PYRROLE	4
InChI=1S/Hg/q+2	Mercuric cation	4
InChI=1S/C9H13N3O5/c10-5-1-2-12(9(16)11-5)8-7(15)6(14)4(3-13)17-8/h1-2,4,6-8,13-15H,3H2,(H2,10,11,16)/t4-,6-,7-,8-/m1/s1	cytidine	4
InChI=1S/C20H25N7O6/c1-27-12(9-23-16-15(27)18(31)26-20(21)25-16)8-22-11-4-2-10(3-5-11)17(30)24-13(19(32)33)6-7-14(28)29/h2-5,12-13,22H,6-9H2,1H3,(H,24,30)(H,28,29)(H,32,33)(H4,21,23,25,26,31)/p-2/t12-,13-/m0/s1		4
InChI=1S/C4H5N3O/c5-3-1-2-6-4(8)7-3/h1-2H,(H3,5,6,7,8)	cytosine	4
InChI=1S/C6H14O6/c7-1-3(9)5(11)6(12)4(10)2-8/h3-12H,1-2H2/t3-,4+,5+,6-	dulcitol	4
InChI=1S/C12H22O11/c13-1-3-5(15)6(16)9(19)12(22-3)23-10-4(2-14)21-11(20)8(18)7(10)17/h3-20H,1-2H2/t3-,4-,5-,6+,7-,8-,9-,10-,11?,12+/m1/s1	cellobiose	4
InChI=1S/C10H19NO4/c1-5-10(14)15-8(6-9(12)13)7-11(2,3)4/h8H,5-7H2,1-4H3/t8-/m1/s1	Propionyl-L-Carnitine	4
InChI=1S/C5H9NO3/c7-3-1-4(5(8)9)6-2-3/h3-4,6-7H,1-2H2,(H,8,9)/t3-,4+/m1/s1	L-Hydroxyproline	4
InChI=1S/C4H4O5/c5-2(4(8)9)1-3(6)7/h1H2,(H,6,7)(H,8,9)/p-2	oxalacetate	4
InChI=1S/C4H9N3O2/c1-7(4(5)6)2-3(8)9/h2H2,1H3,(H3,5,6)(H,8,9)	creatine	4
InChI=1S/C5H12N2O2/c6-3-1-2-4(7)5(8)9/h4H,1-3,6-7H2,(H,8,9)	DL-Ornithine	4
InChI=1S/C9H17NO4/c1-7(11)14-8(5-9(12)13)6-10(2,3)4/h8H,5-6H2,1-4H3/t8-/m1/s1	Acetyl-L-carnitine	4
InChI=1S/C33H36N4O6/c1-7-20-19(6)32(42)37-27(20)14-25-18(5)23(10-12-31(40)41)29(35-25)15-28-22(9-11-30(38)39)17(4)24(34-28)13-26-16(3)21(8-2)33(43)36-26/h7-8,13-14,34-35H,1-2,9-12,15H2,3-6H3,(H,36,43)(H,37,42)(H,38,39)(H,40,41)/b26-13-,27-14-	bilirubin	4
InChI=1S/C9H15N4O8P/c10-7-4(8(11)16)12-2-13(7)9-6(15)5(14)3(21-9)1-20-22(17,18)19/h2-3,5-6,9,14-15H,1,10H2,(H2,11,16)(H2,17,18,19)/p-2/t3-,5-,6-,9-/m1/s1		4
InChI=1S/C5H10O5/c6-1-3(8)5(10)4(9)2-7/h1,3-5,7-10H,2H2/t3-,4+,5+/m0/s1	DL-Xylose	4
InChI=1S/Ag/q+1	SILVER ION	4
InChI=1S/C15H20O4/c1-10(7-13(17)18)5-6-15(19)11(2)8-12(16)9-14(15,3)4/h5-8,19H,9H2,1-4H3,(H,17,18)/p-1/b6-5+,10-7?	abscisates	4
InChI=1S/C15H29NO4/c1-5-6-7-8-9-10-15(19)20-13(11-14(17)18)12-16(2,3)4/h13H,5-12H2,1-4H3/t13-/m1/s1	L-Octanoylcarnitine	4
InChI=1S/C26H45NO9S2/c1-16(4-7-23(29)27-12-13-37(30,31)32)19-5-6-20-24-21(9-11-26(19,20)3)25(2)10-8-18(36-38(33,34)35)14-17(25)15-22(24)28/h16-22,24,28H,4-15H2,1-3H3,(H,27,29)(H,30,31,32)(H,33,34,35)/p-2/t16-,17+,18-,19-,20+,21+,22-,24+,25+,26-/m1/s1	2-[[3alpha-(Sulfonatooxy)-7alpha-hydroxy-24-oxo-5beta-cholan-24-yl]amino]ethanesulfonate	3
InChI=1S/C20H34O6/c1-2-3-6-9-15(21)12-13-18-16(17(22)14-20(25)26-18)10-7-4-5-8-11-19(23)24/h4,7,12-13,15-18,20-22,25H,2-3,5-6,8-11,14H2,1H3,(H,23,24)/p-1/b7-4-,13-12+/t15-,16-,17-,18+,20?/m0/s1	thromboxane B2(1-)	3
InChI=1S/C8H20NO6P/c1-9(2,3)4-5-14-16(12,13)15-7-8(11)6-10/h8,10-11H,4-7H2,1-3H3/t8-/m1/s1	Choline Alfoscerate	3
InChI=1S/C4H7NO4/c5-2(4(8)9)1-3(6)7/h2H,1,5H2,(H,6,7)(H,8,9)/p-1/t2-/m0/s1		3
InChI=1S/C4H4O4/c5-3(6)1-2-4(7)8/h1-2H,(H,5,6)(H,7,8)/p-2/b2-1+	fumarate	3
InChI=1S/C6H14N2O2/c7-4-2-1-3-5(8)6(9)10/h5H,1-4,7-8H2,(H,9,10)/p+1/t5-/m0/s1	L-lysinium(1+)	3
InChI=1S/C20H34O5/c1-2-3-6-9-15(21)12-13-17-16(18(22)14-19(17)23)10-7-4-5-8-11-20(24)25/h4,7,12-13,15-19,21-23H,2-3,5-6,8-11,14H2,1H3,(H,24,25)/p-1/b7-4-,13-12+/t15-,16+,17+,18-,19+/m0/s1	Enzaprost	3
InChI=1S/C11H14N2O5/c12-10(17)6-2-1-3-13(4-6)11-9(16)8(15)7(5-14)18-11/h1-4,7-9,11,14-16H,5H2,(H-,12,17)/p+1/t7-,8-,9-,11-/m1/s1	nicotinamide riboside	3
InChI=1S/C13H18O7/c14-5-7-3-1-2-4-8(7)19-13-12(18)11(17)10(16)9(6-15)20-13/h1-4,9-18H,5-6H2/t9-,10-,11+,12-,13-/m1/s1	salicin	3
InChI=1S/Al/q+3	ALUMINUM ION	3
InChI=1S/C20H32O5/c1-2-3-6-9-15(21)12-13-17-16(18(22)14-19(17)23)10-7-4-5-8-11-20(24)25/h4,7,12-13,15-18,21-22H,2-3,5-6,8-11,14H2,1H3,(H,24,25)/p-1/b7-4-,13-12+/t15-,16+,17+,18-/m0/s1	prostaglandin D2(1-)	3
InChI=1S/C20H32O4/c1-2-3-4-5-6-9-13-18(21)14-10-7-8-11-15-19(22)16-12-17-20(23)24/h6-11,14-15,18-19,21-22H,2-5,12-13,16-17H2,1H3,(H,23,24)/p-1/b8-7+,9-6-,14-10+,15-11-/t18-,19-/m1/s1	leukotriene B4(1-)	3
InChI=1S/C26H43NO5/c1-15(4-9-23(30)27-14-24(31)32)19-7-8-20-18-6-5-16-12-17(28)10-11-25(16,2)21(18)13-22(29)26(19,20)3/h15-22,28-29H,4-14H2,1-3H3,(H,27,30)(H,31,32)/p-1/t15-,16-,17-,18+,19-,20+,21+,22+,25+,26-/m1/s1		3
InChI=1S/C4H6N4O3/c5-3(10)6-1-2(9)8-4(11)7-1/h1H,(H3,5,6,10)(H2,7,8,9,11)	allantoin	3
InChI=1S/C10H12N5O6P/c11-8-5-9(13-2-12-8)15(3-14-5)10-6(16)7-4(20-10)1-19-22(17,18)21-7/h2-4,6-7,10,16H,1H2,(H,17,18)(H2,11,12,13)/t4-,6-,7-,10-/m1/s1	Cyclic AMP	3
InChI=1S/C5H14N4/c6-3-1-2-4-9-5(7)8/h1-4,6H2,(H4,7,8,9)/p+2	agmatinium(2+)	3
InChI=1S/C10H16N2O3S/c13-8(14)4-2-1-3-7-9-6(5-16-7)11-10(15)12-9/h6-7,9H,1-5H2,(H,13,14)(H2,11,12,15)/p-1/t6-,7-,9-/m0/s1	biotinate	3
InChI=1S/H2O3Se/c1-4(2)3/h(H2,1,2,3)/p-2	selenite	3
InChI=1S/H2O3S/c1-4(2)3/h(H2,1,2,3)	Sulfurous acid	3
InChI=1S/C4H8N2O3/c5-2(4(8)9)1-3(6)7/h2H,1,5H2,(H2,6,7)(H,8,9)	DL-Asparagine	3
InChI=1S/Li/q+1	lithium ion	2
InChI=1S/C9H19O11P/c10-1-3(11)2-19-21(17,18)20-9-7(15)5(13)4(12)6(14)8(9)16/h3-16H,1-2H2,(H,17,18)/p-1/t3-,4-,5-,6+,7-,8-,9-/m1/s1	1-(sn-glycero-3-O-phosphonato)-1D-myo-inositol	2
InChI=1S/C10H14N5O6P/c11-9-8-10(13-3-12-9)15(4-14-8)7-1-5(16)6(21-7)2-20-22(17,18)19/h3-7,16H,1-2H2,(H2,11,12,13)(H2,17,18,19)/p-2/t5-,6+,7+/m0/s1	dAMP(2-)	2
InChI=1S/C27H46O2/c1-17(2)7-6-8-18(3)21-9-10-22-25-23(12-14-27(21,22)5)26(4)13-11-20(28)15-19(26)16-24(25)29/h16-18,20-25,28-29H,6-15H2,1-5H3/t18-,20+,21-,22+,23+,24+,25+,26+,27-/m1/s1	7beta-Hydroxycholesterol	2
InChI=1S/C3H4O4/c4-2(5)1-3(6)7/h1H2,(H,4,5)(H,6,7)/p-1	malonate(1-)	2
InChI=1S/C6H12O6/c7-1-2-3(8)4(9)5(10)6(11)12-2/h2-11H,1H2/t2-,3-,4+,5-,6-/m1/s1	beta-D-glucose	2
InChI=1S/C12H16O7/c13-5-8-9(15)10(16)11(17)12(19-8)18-7-3-1-6(14)2-4-7/h1-4,8-17H,5H2/t8-,9-,10+,11-,12-/m1/s1	arbutin	2
InChI=1S/C6H5NO2/c8-6(9)5-2-1-3-7-4-5/h1-4H,(H,8,9)	nicotinic acid	2
InChI=1S/C41H74NO8P/c1-3-5-7-9-11-13-15-17-18-19-20-22-24-26-28-30-32-34-41(44)50-39(38-49-51(45,46)48-36-35-42)37-47-40(43)33-31-29-27-25-23-21-16-14-12-10-8-6-4-2/h11,13,17-18,20,22,26,28,39H,3-10,12,14-16,19,21,23-25,27,29-38,42H2,1-2H3,(H,45,46)/b13-11-,18-17-,22-20-,28-26-/t39-/m1/s1	PE(16:0/20:4(5Z,8Z,11Z,14Z))	2
InChI=1S/C39H79N2O6P/c1-6-8-10-12-14-16-18-20-22-24-26-28-30-32-38(42)37(36-47-48(44,45)46-35-34-41(3,4)5)40-39(43)33-31-29-27-25-23-21-19-17-15-13-11-9-7-2/h30,32,37-38,42H,6-29,31,33-36H2,1-5H3,(H-,40,43,44,45)/b32-30+/t37-,38+/m0/s1	N-Palmitoylsphingomyelin	2
InChI=1S/C10H14N5O7P/c11-8-5-9(13-2-12-8)15(3-14-5)10-7(17)6(16)4(22-10)1-21-23(18,19)20/h2-4,6-7,10,16-17H,1H2,(H2,11,12,13)(H2,18,19,20)/p-2/t4-,6-,7-,10-/m1/s1	AMP(2-)	2
InChI=1S/C18H34O2/c1-2-3-4-5-6-7-8-9-10-11-12-13-14-15-16-17-18(19)20/h9-10H,2-8,11-17H2,1H3,(H,19,20)/b10-9-	oleic acid	2
InChI=1S/C12H24N2O7/c13-7(12(20)21)3-1-2-4-14-5-8(16)10(18)11(19)9(17)6-15/h7,9-11,14-15,17-19H,1-6,13H2,(H,20,21)/p+1/t7-,9+,10+,11+/m0/s1		2
InChI=1S/C21H27N7O14P2/c22-17-12-19(25-7-24-17)28(8-26-12)21-16(32)14(30)11(41-21)6-39-44(36,37)42-43(34,35)38-5-10-13(29)15(31)20(40-10)27-3-1-2-9(4-27)18(23)33/h1-4,7-8,10-11,13-16,20-21,29-32H,5-6H2,(H5-,22,23,24,25,33,34,35,36,37)/p-1/t10-,11-,13-,14-,15-,16-,20-,21-/m1/s1		2
InChI=1S/C21H30O9/c1-11(5-6-21(28)12(2)8-13(23)9-20(21,3)4)7-15(24)30-19-18(27)17(26)16(25)14(10-22)29-19/h5-8,14,16-19,22,25-28H,9-10H2,1-4H3/b6-5+,11-7-/t14-,16-,17+,18-,19?,21-/m1/s1	(+)-abscisic acid D-glucopyranosyl ester	2
InChI=1S/C6H12O6/c7-1-2(8)5-3(9)4(10)6(11)12-5/h2-11H,1H2/t2-,3-,4-,5+,6?/m1/s1	d-galactofuranose	2
InChI=1S/C19H22O6/c1-9-7-17-8-18(9,24)5-3-10(17)19-6-4-11(20)16(2,15(23)25-19)13(19)12(17)14(21)22/h4,6,10-13,20,24H,1,3,5,7-8H2,2H3,(H,21,22)/t10-,11+,12-,13-,16-,17+,18+,19-/m1/s1	GIBBERELLIC ACID	2
InChI=1S/C17H21N4O9P/c1-7-3-9-10(4-8(7)2)21(15-13(18-9)16(25)20-17(26)19-15)5-11(22)14(24)12(23)6-30-31(27,28)29/h3-4,11-12,14,22-24H,5-6H2,1-2H3,(H,20,25,26)(H2,27,28,29)/t11-,12+,14-/m0/s1	flavin mononucleotide	2
InChI=1S/C21H26N6O15P2/c22-17-12-18(24-7-23-17)27(8-25-12)20-16(31)14(29)11(41-20)6-39-44(36,37)42-43(34,35)38-5-10-13(28)15(30)19(40-10)26-3-1-2-9(4-26)21(32)33/h1-4,7-8,10-11,13-16,19-20,28-31H,5-6H2,(H4-,22,23,24,32,33,34,35,36,37)/p-2/t10-,11-,13-,14-,15-,16-,19-,20-/m1/s1	deamido-NAD	2
InChI=1S/C2H4O/c1-2-3/h2H,1H3	acetaldehyde	2
InChI=1S/C20H23N7O7/c21-20-25-16-15(18(32)26-20)27(9-28)12(8-23-16)7-22-11-3-1-10(2-4-11)17(31)24-13(19(33)34)5-6-14(29)30/h1-4,9,12-13,22H,5-8H2,(H,24,31)(H,29,30)(H,33,34)(H4,21,23,25,26,32)/t12?,13-/m0/s1	folinic acid	2
InChI=1S/C2H4O3/c3-1-2(4)5/h3H,1H2,(H,4,5)/p-1	glycolate	2
InChI=1S/C10H12N5O7P/c11-10-13-7-4(8(17)14-10)12-2-15(7)9-5(16)6-3(21-9)1-20-23(18,19)22-6/h2-3,5-6,9,16H,1H2,(H,18,19)(H3,11,13,14,17)/t3-,5-,6-,9-/m1/s1	cGMP	2
InChI=1S/C5H12O5/c6-1-3(8)5(10)4(9)2-7/h3-10H,1-2H2/t3-,4+,5+	xylitol	2
InChI=1S/C27H29NO10/c1-10-22(30)14(28)7-17(37-10)38-16-9-27(35,11(2)29)8-13-19(16)26(34)21-20(24(13)32)23(31)12-5-4-6-15(36-3)18(12)25(21)33/h4-6,10,14,16-17,22,30,32,34-35H,7-9,28H2,1-3H3/t10-,14-,16-,17-,22+,27-/m0/s1	daunorubicin	2
InChI=1S/C10H14N5O8P/c11-10-13-7-4(8(18)14-10)12-2-15(7)9-6(17)5(16)3(23-9)1-22-24(19,20)21/h2-3,5-6,9,16-17H,1H2,(H2,19,20,21)(H3,11,13,14,18)/p-2/t3-,5-,6-,9-/m1/s1		2
InChI=1S/H2O3Te/c1-4(2)3/h(H2,1,2,3)/p-2	tellurite	2
InChI=1S/C27H42N9O12.Fe/c1-16(37)34(46)10-4-7-19-25(43)30-14-23(41)28-13-22(40)29-15-24(42)31-20(8-5-11-35(47)17(2)38)26(44)33-21(27(45)32-19)9-6-12-36(48)18(3)39;/h19-21H,4-15H2,1-3H3,(H,28,41)(H,29,40)(H,30,43)(H,31,42)(H,32,45)(H,33,44);/q-3;+3/t19-,20-,21-;/m0./s1	G884EC9X73	2
InChI=1S/C10H14N5O7P/c11-10-13-8-7(9(17)14-10)12-3-15(8)6-1-4(16)5(22-6)2-21-23(18,19)20/h3-6,16H,1-2H2,(H2,18,19,20)(H3,11,13,14,17)/p-2/t4-,5+,6+/m0/s1	5'-O-(Dioxylatophosphinyl)-2'-deoxyguanosine	2
InChI=1S/C6H12O6/c7-1-3(9)5(11)6(12)4(10)2-8/h3,5-9,11-12H,1-2H2/t3-,5+,6+/m0/s1	87-79-6	2
InChI=1S/C12H24N2O7/c13-7(12(20)21)3-1-2-4-14-5-8(16)10(18)11(19)9(17)6-15/h7,9-11,14-15,17-19H,1-6,13H2,(H,20,21)/p+1/t7-,9+,10-,11+/m0/s1		2
InChI=1S/C27H29NO11/c1-10-22(31)13(28)6-17(38-10)39-15-8-27(36,16(30)9-29)7-12-19(15)26(35)21-20(24(12)33)23(32)11-4-3-5-14(37-2)18(11)25(21)34/h3-5,10,13,15,17,22,29,31,33,35-36H,6-9,28H2,1-2H3/t10-,13-,15-,17-,22+,27-/m0/s1	doxorubicin	1
InChI=1S/C4H8N4O4/c5-3(11)7-1(2(9)10)8-4(6)12/h1H,(H,9,10)(H3,5,7,11)(H3,6,8,12)/p-1	allantoate	1
InChI=1S/H3O3P/c1-4(2)3/h1-3H	10294-56-1	1
InChI=1S/C6H12O6/c7-1-3(9)5(11)6(12)4(10)2-8/h1,3-6,8-12H,2H2/t3-,4+,5-,6+/m0/s1	D-(+)-ALLOSE	1
InChI=1S/C22H36N4O13/c1-13(27)25(38)9-5-3-7-15(19(31)32)23-17(29)11-22(37,21(35)36)12-18(30)24-16(20(33)34)8-4-6-10-26(39)14(2)28/h15-16,37-39H,3-12H2,1-2H3,(H,23,29)(H,24,30)(H,31,32)(H,33,34)(H,35,36)/t15-,16-/m0/s1	aerobactin	1
InChI=1S/C7H10O5/c8-4-1-3(7(11)12)2-5(9)6(4)10/h1,4-6,8-10H,2H2,(H,11,12)/t4-,5-,6-/m1/s1	shikimic acid	1
InChI=1S/C6H12O6/c7-1-2-3(8)4(9)5(10)6(11)12-2/h2-11H,1H2/t2-,3+,4+,5-,6?/m0/s1	L-galactopyranose	1
InChI=1S/C39H68N7O17P3S/c1-4-5-6-7-8-9-10-11-12-13-14-15-16-17-18-19-30(48)67-23-22-41-29(47)20-21-42-37(51)34(50)39(2,3)25-60-66(57,58)63-65(55,56)59-24-28-33(62-64(52,53)54)32(49)38(61-28)46-27-45-31-35(40)43-26-44-36(31)46/h11-12,26-28,32-34,38,49-50H,4-10,13-25H2,1-3H3,(H,41,47)(H,42,51)(H,55,56)(H,57,58)(H2,40,43,44)(H2,52,53,54)/p-4/b12-11-/t28-,32-,33-,34+,38-/m1/s1		1
InChI=1S/C12H14N2O5/c13-8-3-1-7(2-4-8)11(17)14-9(12(18)19)5-6-10(15)16/h1-4,9H,5-6,13H2,(H,14,17)(H,15,16)(H,18,19)/p-2/t9-/m0/s1	N-(4-aminobenzoyl)-L-glutamate	1
InChI=1S/C3H6O4/c4-1-2(5)3(6)7/h2,4-5H,1H2,(H,6,7)/p-1/t2-/m1/s1	D-glycerate	1
InChI=1S/C8H11NO3/c1-5-8(12)7(4-11)6(3-10)2-9-5/h2,10-12H,3-4H2,1H3	pyridoxine	1
InChI=1S/C8H12N2O2/c1-5-8(12)7(2-9)6(4-11)3-10-5/h3,11-12H,2,4,9H2,1H3	pyridoxamine	1
InChI=1S/C8H10NO6P/c1-5-8(11)7(3-10)6(2-9-5)4-15-16(12,13)14/h2-3,11H,4H2,1H3,(H2,12,13,14)	pyridoxal phosphate	1
InChI=1S/V	7440-62-2	1
InChI=1S/C16H19N5O10S/c17-9(16(26)27)2-4-13(22)19-10(15(25)18-6-14(23)24)7-32-12-3-1-8(20(28)29)5-11(12)21(30)31/h1,3,5,9-10H,2,4,6-7,17H2,(H,18,25)(H,19,22)(H,23,24)(H,26,27)/p-1/t9-,10-/m0/s1		1
InChI=1S/C10H18N2O3/c1-7-8(12-10(15)11-7)5-3-2-4-6-9(13)14/h7-8H,2-6H2,1H3,(H,13,14)(H2,11,12,15)	Desthiobiotin	1
InChI=1S/C8H9NO3/c1-5-8(12)7(4-11)6(3-10)2-9-5/h2,4,10,12H,3H2,1H3	pyridoxal	1
InChI=1S/C9H10O2/c10-7-1-2-8-3-5-9(11)6-4-8/h1-6,10-11H,7H2	4-(3-hydroxyprop-1-enyl)phenol	1
InChI=1S/C15H23NO4/c1-8-3-9(2)15(20)11(4-8)12(17)5-10-6-13(18)16-14(19)7-10/h8-12,17H,3-7H2,1-2H3,(H,16,18,19)/t8-,9-,11-,12+/m0/s1	cycloheximide	1
InChI=1S/C9H16O9/c10-1-3-5(12)6(13)7(14)9(17-3)18-4(2-11)8(15)16/h3-7,9-14H,1-2H2,(H,15,16)/p-1/t3-,4-,5-,6+,7+,9-/m1/s1	2-(alpha-D-mannosyl)-D-glycerate	1
InChI=1S/C3H6O2/c1-2-3(4)5/h2H2,1H3,(H,4,5)/p-1	propionate	1
InChI=1S/C10H14N5O10PS/c11-8-5-9(13-2-12-8)15(3-14-5)10-7(17)6(16)4(24-10)1-23-26(18,19)25-27(20,21)22/h2-4,6-7,10,16-17H,1H2,(H,18,19)(H2,11,12,13)(H,20,21,22)/t4-,6-,7-,10-/m1/s1	Adenylyl sulfate	1
InChI=1S/C9H9N3O2S2/c10-7-1-3-8(4-2-7)16(13,14)12-9-11-5-6-15-9/h1-6H,10H2,(H,11,12)	sulfathiazole	1
InChI=1S/Cr	Chrome	1
InChI=1S/C26H28Cl2N4O4/c1-19(33)31-10-12-32(13-11-31)21-3-5-22(6-4-21)34-15-23-16-35-26(36-23,17-30-9-8-29-18-30)24-7-2-20(27)14-25(24)28/h2-9,14,18,23H,10-13,15-17H2,1H3/t23-,26-/m1/s1	ketoconazole	1
InChI=1S/C7H5NO4/c9-6(10)4-2-1-3-8-5(4)7(11)12/h1-3H,(H,9,10)(H,11,12)	quinolinic acid	1
InChI=1S/C6H12O7/c7-1-2(8)3(9)4(10)5(11)6(12)13/h2-5,7-11H,1H2,(H,12,13)/p-1/t2-,3+,4+,5-/m1/s1	D-galactonate	1
InChI=1S/C11H12Cl2N2O5/c12-10(13)11(18)14-8(5-16)9(17)6-1-3-7(4-2-6)15(19)20/h1-4,8-10,16-17H,5H2,(H,14,18)/t8-,9-/m1/s1	chloramphenicol	1
InChI=1S/H3O2P/c1-3-2/h3H2,(H,1,2)/p-1	hypophosphite ion	1
InChI=1S/C9H13NO3/c1-10-5-9(13)6-2-3-7(11)8(12)4-6/h2-4,9-13H,5H2,1H3/t9-/m0/s1	epinephrine	1
InChI=1S/C18H32O16/c19-1-5-8(22)11(25)13(27)16(31-5)30-3-7-9(23)12(26)14(28)17(32-7)34-18(4-21)15(29)10(24)6(2-20)33-18/h5-17,19-29H,1-4H2/t5-,6-,7-,8+,9-,10-,11+,12+,13-,14-,15+,16+,17-,18+/m1/s1	RAFFINOSE	1
InChI=1S/C6H12N2O4S2/c7-3(5(9)10)1-13-14-2-4(8)6(11)12/h3-4H,1-2,7-8H2,(H,9,10)(H,11,12)/t3-,4-/m1/s1	D-Cystine	1
InChI=1S/C20H24N10O13P2/c21-14-8-15(24-3-23-14)29(4-25-8)18-10(31)12-6(40-18)1-38-45(36,37)43-13-7(2-39-44(34,35)42-12)41-19(11(13)32)30-5-26-9-16(30)27-20(22)28-17(9)33/h3-7,10-13,18-19,31-32H,1-2H2,(H,34,35)(H,36,37)(H2,21,23,24)(H3,22,27,28,33)/p-2/t6-,7-,10-,11-,12-,13-,18-,19-/m1/s1	3'-O,5'-O-[(Guanosine-3'-O,5'-O-diyl)bis(oxylatophosphinylidene)]adenosine	1
InChI=1S/C2H6O4S/c3-1-2-7(4,5)6/h3H,1-2H2,(H,4,5,6)/p-1	Isethionate	1
InChI=1S/C5H6N2O2/c1-3-2-6-5(9)7-4(3)8/h2H,1H3,(H2,6,7,8,9)	thymine	1
InChI=1S/C5H10O5/c6-2-1-10-5(9)4(8)3(2)7/h2-9H,1H2/t2-,3-,4+,5?/m1/s1	D-arabinopyranose	1
InChI=1S/C2H7NO/c3-1-2-4/h4H,1-3H2	Ethanolamine	1
InChI=1S/C7H7NO2/c1-8-4-2-3-6(5-8)7(9)10/h2-5H,1H3	Trigonelline	1
InChI=1S/C6H12O7/c7-1-2(8)3(9)4(10)5(11)6(12)13/h2-5,7-11H,1H2,(H,12,13)/t2-,3+,4-,5+/m0/s1	L-idonic acid	1
InChI=1S/C4H7NO4/c5-2(4(8)9)1-3(6)7/h2H,1,5H2,(H,6,7)(H,8,9)/t2-/m1/s1	D-Aspartic acid	1
InChI=1S/C26H28Cl2N4O4/c1-19(33)31-10-12-32(13-11-31)21-3-5-22(6-4-21)34-15-23-16-35-26(36-23,17-30-9-8-29-18-30)24-7-2-20(27)14-25(24)28/h2-9,14,18,23H,10-13,15-17H2,1H3/t23-,26-/m0/s1	ketoconazole	1
InChI=1S/C16H28N2O11/c1-5(21)17-9-13(25)14(8(4-20)27-15(9)26)29-16-10(18-6(2)22)12(24)11(23)7(3-19)28-16/h7-16,19-20,23-26H,3-4H2,1-2H3,(H,17,21)(H,18,22)/t7-,8-,9-,10-,11-,12-,13-,14-,15?,16+/m1/s1	N,N'-diacetylchitobiose	0
